# Validation that human microbiome phages use alternative genetic coding with TAG stop read as Q

**DOI:** 10.1101/2022.01.06.475225

**Authors:** Samantha L. Peters, Adair L. Borges, Richard J. Giannone, Michael J. Morowitz, Jillian F. Banfield, Robert L. Hettich

## Abstract

Metagenomic findings suggesting that bacteriophages (phages) can use genetic codes different from those of their host bacteria reveal a new dimension of phage-host interaction dynamics. Whereas reassignment of stop codons to code for amino acids has been predicted, there has been no proteomic validation of alternative coding in phages. In fact, one code where the stop codon TAG is reassigned to glutamine (code 15) has never been experimentally validated in any biological system. Here, we characterized stop codon reassignment in two crAss-like phages found in the human gut microbiome using LC-MS/MS-based metaproteomics. The proteome data from several phage structural proteins clearly demonstrates reassignment of the TAG stop codon to glutamine, establishing for the first time the expression of genetic code 15.

**One-Sentence Summary:** Mass spectrometry confirms protein expression of predicted alternate genetic coding in phage genomes from human microbiomes.
