## Supplementary material for "Validation that human microbiome phages use alternative genetic coding with TAG stop read as Q": Data S3

### Sheet: L2_026_000M1_scaffold_35
S3: L2_026_000M1_scaffold_35 detected proteins and peptides
This table contains all detected phage proteins from scaffold L2_026_000M1_scaffold_35. For each protein detected using code 15 predictions (dark green), any corresponding protein predicted using code 11 (light green) with peptide evidence is listed below the code 15 protein. Nested rows below each protein correspond to the peptide analytes detected for the protein. The column "#Peptide analytes"…
Key
code 15 protein with peptide evidence
associated code 11 protein with peptide evidence
peptide only detected with code 15
peptide detected with code 15 and code 11 predictions
peptide covers a recoded stop codon
Accession	-10lgP	Coverage (%)	#Peptide analytes	#Spectra Rep1 (Flow through)	#Spectra Rep2 (Filter top)	PTM	Avg. Mass	Annotation
code15__L2_026_000M1_scaffold_35_2	98.12	12	2	2	2		24373	Head fiber: BLAST hit to head fiber protein (e = 5e-09)
code11_L2_026_000M1_scaffold_35_1	98.12	36	2	2	2		8319
	Peptide	Accession(s)	-10lgP	Mass	Length	ppm	m/z	RT	Area Flow through	Area Filter top	Scan	Source File	#Feature	PTM	Recoded stop codon	code 15 unique
	STVQEINTALEGK	code15_L2_026_000M1_scaffold_35_2, code11_L2_026_000M1_scaffold_35_1	59.76	1388.71	13	1.5	695.366	123.57	0	1762400	F2:47944	04232021_Banfield_Phage_026M_300kDa_FilterTop_10uL_1D_PR180_QE1_s01_20210423203514.raw	1		no	no
	TTMGVVGTNAADIVR	code15_L2_026_000M1_scaffold_35_2, code11_L2_026_000M1_scaffold_35_1	68.24	1503.77	15	1.2	752.894	128.76	569780	1168300	F1:51109	04232021_Banfield_Phage_026M_300kDa_FT_10uL_1D_PR180_QE1_s09.raw	2		no	no
Accession	-10lgP	Coverage (%)	#Peptide analytes	#Spectra Rep1 (Flow through)	#Spectra Rep2 (Filter top)	PTM	Avg. Mass	Annotation
code15__L2_026_000M1_scaffold_35_5	242.77	12	21	19	16		241370	Structural protein: Phyre hit to spore coat protein (structural protein) at 99% confidence in C-term, more N-terminal are many high confidence Phyre hits to carbohydrate-binding hydrolases (starting at 97% confidence)
code11_L2_026_000M1_scaffold_35_5	79.89	26	2	1	1		10161
code11_L2_026_000M1_scaffold_35_6	64.24	24	1	1	0		5381
code11_L2_026_000M1_scaffold_35_7	51.9	15	1	1	0		9116
code11_L2_026_000M1_scaffold_35_11	69.66	16	1	1	1		11950
code11_L2_026_000M1_scaffold_35_12	111.58	80	2	1	4		4580
	Peptide	Accession(s)	-10lgP	Mass	Length	ppm	m/z	RT	Area Flow through	Area Filter top	Scan	Source File	#Feature	PTM	Recoded stop codon	code 15 unique
	DETNSTSGVVYIIGK	code15_L2_026_000M1_scaffold_35_5, code11_L2_026_000M1_scaffold_35_5	65.91	1581.79	15	-2.6	791.899	142.04		0	F2:57902	04232021_Banfield_Phage_026M_300kDa_FilterTop_10uL_1D_PR180_QE1_s01_20210423203514.raw	0		no	no
	EDETLNAAYQK	code15_L2_026_000M1_scaffold_35_5	58.47	1280.59	11	2.8	641.303	69.53	0	109260	F1:20771	04232021_Banfield_Phage_026M_300kDa_FT_10uL_1D_PR180_QE1_s09.raw	1		yes	yes
	GYSVSGSNFNTGDIVR	code15_L2_026_000M1_scaffold_35_5	74.17	1671.79	16	-1.5	836.899	132.58	1388100		F1:53235	04232021_Banfield_Phage_026M_300kDa_FT_10uL_1D_PR180_QE1_s09.raw	1		no	yes
	IFVNGVIDR	code15_L2_026_000M1_scaffold_35_5	41.71	1031.58	9	-2.2	516.794	107.87	1537600	1583700	F1:40202	04232021_Banfield_Phage_026M_300kDa_FT_10uL_1D_PR180_QE1_s09.raw	2		no	yes
	LNILGLK	code15_L2_026_000M1_scaffold_35_5	27.03	769.506	7	0	385.76	131.24	802190	966040	F1:52396	04232021_Banfield_Phage_026M_300kDa_FT_10uL_1D_PR180_QE1_s09.raw	2		no	yes
	NANLYITEDALR	code15_L2_026_000M1_scaffold_35_5, code11_L2_026_000M1_scaffold_35_6	64.24	1391.7	12	-2	696.858	134.19	133190		F1:54170	04232021_Banfield_Phage_026M_300kDa_FT_10uL_1D_PR180_QE1_s09.raw	1		no	no
	NITLPTEMDLSK	code15_L2_026_000M1_scaffold_35_5	23.59	1360.69	12	-5	681.349	169.31		491480	F2:72481	04232021_Banfield_Phage_026M_300kDa_FilterTop_10uL_1D_PR180_QE1_s01_20210423203514.raw	1		no	yes
	NTYFQIIGK	code15_L2_026_000M1_scaffold_35_5	50.28	1082.58	9	0.2	542.295	132.63	675650		F1:53422	04232021_Banfield_Phage_026M_300kDa_FT_10uL_1D_PR180_QE1_s09.raw	1		no	yes
	NVILPNTIETFR	code15_L2_026_000M1_scaffold_35_5, code11_L2_026_000M1_scaffold_35_7	51.9	1415.78	12	-2	708.894	166.55	1097800		F1:71461	04232021_Banfield_Phage_026M_300kDa_FT_10uL_1D_PR180_QE1_s09.raw	1		no	no
	NYLSFLK	code15_L2_026_000M1_scaffold_35_5	34.95	883.48	7	-0.7	442.747	155.85	0		F1:65710	04232021_Banfield_Phage_026M_300kDa_FT_10uL_1D_PR180_QE1_s09.raw	0		no	yes
	PYNLLETSYR	code15_L2_026_000M1_scaffold_35_5	46.25	1254.62	10	-1.1	628.319	129.13	607180		F1:51394	04232021_Banfield_Phage_026M_300kDa_FT_10uL_1D_PR180_QE1_s09.raw	1		no	yes
	QLLVNTFGDISDPESK	code15_L2_026_000M1_scaffold_35_5	63.97	1761.88	16	-2.6	881.944	192.19	0	0	F2:84363	04232021_Banfield_Phage_026M_300kDa_FilterTop_10uL_1D_PR180_QE1_s01_20210423203514.raw	0		yes	yes
	QVSSGGGTNWEYYIESK	code15_L2_026_000M1_scaffold_35_5	66.73	1903.86	17	0.8	952.937	172.71		263630	F2:74338	04232021_Banfield_Phage_026M_300kDa_FilterTop_10uL_1D_PR180_QE1_s01_20210423203514.raw	1		yes	yes
	SPFIPYSQLDPETNTFR	code15_L2_026_000M1_scaffold_35_5, code11_L2_026_000M1_scaffold_35_11	69.66	2010.97	17	-0.8	1006.49	205.52	384340	481140	F2:92094	04232021_Banfield_Phage_026M_300kDa_FilterTop_10uL_1D_PR180_QE1_s01_20210423203514.raw	2		no	no
	TLVGLVYAK	code15_L2_026_000M1_scaffold_35_5, code11_L2_026_000M1_scaffold_35_5	27.95	962.58	9	-0.5	482.297	119.47	280060		F1:46155	04232021_Banfield_Phage_026M_300kDa_FT_10uL_1D_PR180_QE1_s09.raw	1		no	no
	TTGLGQTTAYTSNFK	code15_L2_026_000M1_scaffold_35_5, code11_L2_026_000M1_scaffold_35_12	66.41	1588.77	15	-0.8	795.393	111.81	69582	494170	F2:41952	04232021_Banfield_Phage_026M_300kDa_FilterTop_10uL_1D_PR180_QE1_s01_20210423203514.raw	2		no	no
	TYLASVINTAFK	code15_L2_026_000M1_scaffold_35_5	63.31	1326.72	12	-3.1	664.364	198.47	0		F1:88994	04232021_Banfield_Phage_026M_300kDa_FT_10uL_1D_PR180_QE1_s09.raw	0		no	yes
	VEAVNPEFIYSQDVAPSK	code15_L2_026_000M1_scaffold_35_5, code11_L2_026_000M1_scaffold_35_12	78.37	1991.98	18	-0.3	996.999	173.09		1747500	F2:74449	04232021_Banfield_Phage_026M_300kDa_FilterTop_10uL_1D_PR180_QE1_s01_20210423203514.raw	2		no	no
	WYAPSVAEFSR	code15_L2_026_000M1_scaffold_35_5	58.79	1311.62	11	0.7	656.82	172.99	0	1601500	F2:74438	04232021_Banfield_Phage_026M_300kDa_FilterTop_10uL_1D_PR180_QE1_s01_20210423203514.raw	1		no	yes
	YIDVNDVAFHQAFIK	code15_L2_026_000M1_scaffold_35_5	62.78	1778.9	15	0.4	593.974	184.42	540070		F1:80688	04232021_Banfield_Phage_026M_300kDa_FT_10uL_1D_PR180_QE1_s09.raw	1		yes	yes
	YIEINSSDSEK	code15_L2_026_000M1_scaffold_35_5	53.9	1283.59	11	-0.9	642.801	73.33	144890	181100	F2:22356	04232021_Banfield_Phage_026M_300kDa_FilterTop_10uL_1D_PR180_QE1_s01_20210423203514.raw	2		no	yes
Accession	-10lgP	Coverage (%)	#Peptide analytes	#Spectra Rep1 (Flow through)	#Spectra Rep2 (Filter top)	PTM	Avg. Mass	Annotation
code15__L2_026_000M1_scaffold_35_8	170.2	17	7	7	13	Carbamidomethylation	65935	Tail fiber: Many BLAST hits to tail collar fiber proteins, also some head fiber proteins too
code11_L2_026_000M1_scaffold_35_19	102.34	24	3	2	2	Carbamidomethylation	21530
code11_L2_026_000M1_scaffold_35_20	141.83	26	4	5	11		24274
	Peptide	Accession(s)	-10lgP	Mass	Length	ppm	m/z	RT	Area Flow through	Area Filter top	Scan	Source File	#Feature	PTM	Recoded stop codon	code 15 unique
	ANYDDYLTTELETK	code15_L2_026_000M1_scaffold_35_8, code11_L2_026_000M1_scaffold_35_20	67.59	1674.76	14	5.8	838.393	181.33	0	306590	F2:78433	04232021_Banfield_Phage_026M_300kDa_FilterTop_10uL_1D_PR180_QE1_s01_20210423203514.raw	2		no	no
	AVSVVNTTTAFR	code15_L2_026_000M1_scaffold_35_8, code11_L2_026_000M1_scaffold_35_20	56.07	1264.68	12	-1.4	633.345	101.01	4845900	10714000	F1:36322	04232021_Banfield_Phage_026M_300kDa_FT_10uL_1D_PR180_QE1_s09.raw	2		no	no
	DLVIPEC(+57.02)TAQDGTNTVATHTFK	code15_L2_026_000M1_scaffold_35_8, code11_L2_026_000M1_scaffold_35_19	51.45	2417.15	22	-1	806.724	151.86	0		F1:63326	04232021_Banfield_Phage_026M_300kDa_FT_10uL_1D_PR180_QE1_s09.raw	0	Carbamidomethylation	no	no
	EDGETPSVLDGTDGTVR	code15_L2_026_000M1_scaffold_35_8, code11_L2_026_000M1_scaffold_35_20	76.07	1746.79	17	0.1	874.403	107.28	0	3966200	F2:39552	04232021_Banfield_Phage_026M_300kDa_FilterTop_10uL_1D_PR180_QE1_s01_20210423203514.raw	1		no	no
	GVGVAGSHVGFR	code15_L2_026_000M1_scaffold_35_8, code11_L2_026_000M1_scaffold_35_19	49.84	1141.6	12	0.6	381.541	80.52	149060	129220	F1:26119	04232021_Banfield_Phage_026M_300kDa_FT_10uL_1D_PR180_QE1_s09.raw	2		no	no
	STVDTTVSATPK	code15_L2_026_000M1_scaffold_35_8, code11_L2_026_000M1_scaffold_35_20	53.08	1205.61	12	0.3	603.814	59.01	1514200	1170100	F2:15938	04232021_Banfield_Phage_026M_300kDa_FilterTop_10uL_1D_PR180_QE1_s01_20210423203514.raw	2		no	no
	TVAGYEVASDGYIK	code15_L2_026_000M1_scaffold_35_8, code11_L2_026_000M1_scaffold_35_19	59.99	1471.72	14	-2	736.865	123.33		2840000	F2:47903	04232021_Banfield_Phage_026M_300kDa_FilterTop_10uL_1D_PR180_QE1_s01_20210423203514.raw	1		no	no
Accession	-10lgP	Coverage (%)	#Peptide analytes	#Spectra Rep1 (Flow through)	#Spectra Rep2 (Filter top)	PTM	Avg. Mass	Annotation
code15__L2_026_000M1_scaffold_35_10	100.44	7	3	0	3		70730	Unidentified putative structural protein: Could not get a high confidence identification of protein (BLAST, HHPred, Phyre). Genomic proximity to other structural proteins suggests structural identity
code11_L2_026_000M1_scaffold_35_25	60.52	19	1	0	1		8917
	Peptide	Accession(s)	-10lgP	Mass	Length	ppm	m/z	RT	Area Flow through	Area Filter top	Scan	Source File	#Feature	PTM	Recoded stop codon	code 15 unique
	GDSPETGDDDFIFVTQK	code15_L2_026_000M1_scaffold_35_10	37.83	1869.83	17	0.5	935.921	173.09		108370	F2:74496	04232021_Banfield_Phage_026M_300kDa_FilterTop_10uL_1D_PR180_QE1_s01_20210423203514.raw	1		yes	yes
	TVVDNLDELYSIPEK	code15_L2_026_000M1_scaffold_35_10, code11_L2_026_000M1_scaffold_35_25	60.52	1733.87	15	-1.4	867.942	204.67		273600	F2:91586	04232021_Banfield_Phage_026M_300kDa_FilterTop_10uL_1D_PR180_QE1_s01_20210423203514.raw	1		no	no
	YATLEELTENYAPK	code15_L2_026_000M1_scaffold_35_10	54.62	1640.79	14	-1.9	821.402	199.35		372720	F2:88564	04232021_Banfield_Phage_026M_300kDa_FilterTop_10uL_1D_PR180_QE1_s01_20210423203514.raw	1		no	yes
Accession	-10lgP	Coverage (%)	#Peptide analytes	#Spectra Rep1 (Flow through)	#Spectra Rep2 (Filter top)	PTM	Avg. Mass	Annotation
code15__L2_026_000M1_scaffold_35_14	136.27	23	4	2	6		27482	Unidentified putative structural protein: Could not get a high confidence identification of protein (BLAST, HHPred, Phyre). Genomic proximity to other structural proteins suggests structural identity
	Peptide	Accession(s)	-10lgP	Mass	Length	ppm	m/z	RT	Area Flow through	Area Filter top	Scan	Source File	#Feature	PTM	Recoded stop codon	code 15 unique
	QKTDEEGNPLYVDSGGHETTTVTPTK	code15_L2_026_000M1_scaffold_35_14	40.09	2803.31	26	3.1	701.838	90.39	0		F1:30440	04232021_Banfield_Phage_026M_300kDa_FT_10uL_1D_PR180_QE1_s09.raw	0		yes	yes
	QVSDLSGSSEAVNNIIIK	code15_L2_026_000M1_scaffold_35_14	62.34	1872.98	18	-1.9	937.495	162.99		67328	F2:68960	04232021_Banfield_Phage_026M_300kDa_FilterTop_10uL_1D_PR180_QE1_s01_20210423203514.raw	1		yes	yes
	TDEEGNPLYVDSGGHETTTVTPTK	code15_L2_026_000M1_scaffold_35_14	76.37	2547.16	24	0.1	850.061	104.91		0	F2:38137	04232021_Banfield_Phage_026M_300kDa_FilterTop_10uL_1D_PR180_QE1_s01_20210423203514.raw	0		no	yes
	TEGITPVIEYK	code15_L2_026_000M1_scaffold_35_14	56.11	1248.66	11	-3.8	625.335	107.89	0	2279700	F1:40254	04232021_Banfield_Phage_026M_300kDa_FT_10uL_1D_PR180_QE1_s09.raw	2		no	yes
Accession	-10lgP	Coverage (%)	#Peptide analytes	#Spectra Rep1 (Flow through)	#Spectra Rep2 (Filter top)	PTM	Avg. Mass	Annotation
code15__L2_026_000M1_scaffold_35_78	100.19	5	2	1	3		76091	Tail-related protein: Phyre hits to galactose -binding domain (confidence = 98%), cell adhesion related (confidence = 90%) and hydrolase (confidence = 86%). Likely a tail-related protein that engages with cell surface and faciltates phage adsorption
code11_L2_026_000M1_scaffold_35_88	100.19	5	2	1	3		76091
	Peptide	Accession(s)	-10lgP	Mass	Length	ppm	m/z	RT	Area Flow through	Area Filter top	Scan	Source File	#Feature	PTM	Recoded stop codon	code 15 unique
	DAVENIIWTDPSR	code11_L2_026_000M1_scaffold_35_88, code15_L2_026_000M1_scaffold_35_78	51.2	1514.74	13	5.9	758.38	178.16		0	F2:76884	04232021_Banfield_Phage_026M_300kDa_FilterTop_10uL_1D_PR180_QE1_s01_20210423203514.raw	0		no	no
	TGHTGGTLDVDMNAGSGK	code11_L2_026_000M1_scaffold_35_88, code15_L2_026_000M1_scaffold_35_78	74.59	1716.77	18	0.3	573.265	80.02	692110	193930	F2:25731	04232021_Banfield_Phage_026M_300kDa_FilterTop_10uL_1D_PR180_QE1_s01_20210423203514.raw	2		no	no
Accession	-10lgP	Coverage (%)	#Peptide analytes	#Spectra Rep1 (Flow through)	#Spectra Rep2 (Filter top)	PTM	Avg. Mass	Annotation
code15__L2_026_000M1_scaffold_35_149	49.78	8	1	5	1		12554	Putative DUF2829 anti-CRISPR: some DUF2829 proteins have been functionally characterized as anti-CRISPRS (AcrIIA7). Detection of the putative anti-CRISPR here may reflect that the anti-CRISPR is packaged into the particle to be injected into cell upon infection, or the anti-CRISPR is expressed at such high levels it is ubiquitously present in the phage preparation despite not being packaged (see …
code11_L2_026_000M1_scaffold_35_161	49.78	8	1	5	1		12554
	Peptide	Accession(s)	-10lgP	Mass	Length	ppm	m/z	RT	Area Flow through	Area Filter top	Scan	Source File	#Feature	PTM	Recoded stop codon	code 15 unique
	FEEILPALR	code15_L2_026_000M1_scaffold_35_149, code11_L2_026_000M1_scaffold_35_161	49.78	1086.61	9	-1.3	544.31	162.14	8201900	5229500	F1:68946	04232021_Banfield_Phage_026M_300kDa_FT_10uL_1D_PR180_QE1_s09.raw	4		no	no
Accession	-10lgP	Coverage (%)	#Peptide analytes	#Spectra Rep1 (Flow through)	#Spectra Rep2 (Filter top)	PTM	Avg. Mass	Annotation
code15__L2_026_000M1_scaffold_35_220	167.99	32	9	13	22		36742	Tail tube: BLAST hit to tail tube protein ( e = 2e-08)
code11_L2_026_000M1_scaffold_35_289	159.3	36	8	6	17		28506
	Peptide	Accession(s)	-10lgP	Mass	Length	ppm	m/z	RT	Area Flow through	Area Filter top	Scan	Source File	#Feature	PTM	Recoded stop codon	code 15 unique
	DLINVSVSGGK	code15_L2_026_000M1_scaffold_35_220, code11_L2_026_000M1_scaffold_35_289	34.2	1087.59	11	1	544.802	110.97		1583100	F2:41809	04232021_Banfield_Phage_026M_300kDa_FilterTop_10uL_1D_PR180_QE1_s01_20210423203514.raw	1		no	no
	IEISTFDAYDDYADK	code15_L2_026_000M1_scaffold_35_220, code11_L2_026_000M1_scaffold_35_289	67.84	1764.77	15	3.2	883.396	189.52	0	3354100	F2:82893	04232021_Banfield_Phage_026M_300kDa_FilterTop_10uL_1D_PR180_QE1_s01_20210423203514.raw	2		no	no
	IIEYEAPATNDGLHAVGQR	code15_L2_026_000M1_scaffold_35_220, code11_L2_026_000M1_scaffold_35_289	63.11	2053.02	19	-0.4	685.348	114.38	402350		F1:43495	04232021_Banfield_Phage_026M_300kDa_FT_10uL_1D_PR180_QE1_s09.raw	2		no	no
	LILEGATEYQR	code15_L2_026_000M1_scaffold_35_220, code11_L2_026_000M1_scaffold_35_289	49.82	1291.68	11	-0.4	646.846	104.37	10009000	21883000	F1:38166	04232021_Banfield_Phage_026M_300kDa_FT_10uL_1D_PR180_QE1_s09.raw	2		no	no
	LPTAANYQWTHIR	code15_L2_026_000M1_scaffold_35_220, code11_L2_026_000M1_scaffold_35_289	49.69	1569.81	13	-0.8	524.275	133.72		164820	F2:53438	04232021_Banfield_Phage_026M_300kDa_FilterTop_10uL_1D_PR180_QE1_s01_20210423203514.raw	1		no	no
	NSFGTYSQIIK	code15_L2_026_000M1_scaffold_35_220, code11_L2_026_000M1_scaffold_35_289	56.21	1256.64	11	-0.8	629.327	131.89	0	15445000	F2:51971	04232021_Banfield_Phage_026M_300kDa_FilterTop_10uL_1D_PR180_QE1_s01_20210423203514.raw	1		no	no
	QVETPIVGAIYNQY	code15_L2_026_000M1_scaffold_35_220, code11_L2_026_000M1_scaffold_35_289	49.54	1593.8	14	3.7	797.912	205.09		2393600	F2:91968	04232021_Banfield_Phage_026M_300kDa_FilterTop_10uL_1D_PR180_QE1_s01_20210423203514.raw	2		no	no
	TFDAYDDYADK	code15_L2_026_000M1_scaffold_35_220, code11_L2_026_000M1_scaffold_35_289	43.7	1322.53	11	-1.4	662.271	101.37		999430	F2:36428	04232021_Banfield_Phage_026M_300kDa_FilterTop_10uL_1D_PR180_QE1_s01_20210423203514.raw	1		no	no
	TNIDGVEVDALK	code15_L2_026_000M1_scaffold_35_220	59.85	1272.66	12	0.2	637.335	145.25	28940000	46449000	F2:59460	04232021_Banfield_Phage_026M_300kDa_FilterTop_10uL_1D_PR180_QE1_s01_20210423203514.raw	7		no	yes
Accession	-10lgP	Coverage (%)	#Peptide analytes	#Spectra Rep1 (Flow through)	#Spectra Rep2 (Filter top)	PTM	Avg. Mass	Annotation
code15__L2_026_000M1_scaffold_35_221	209.08	27	6	12	23		43655	Unidentified putative structural protein: Could not get a high confidence identification of protein (BLAST, HHPred, Phyre). Genomic proximity to other structural proteins suggests structural identity
	Peptide	Accession(s)	-10lgP	Mass	Length	ppm	m/z	RT	Area Flow through	Area Filter top	Scan	Source File	#Feature	PTM	Recoded stop codon	code 15 unique
	LGNNIQMTQSIAR	code15_L2_026_000M1_scaffold_35_221	57.6	1444.75	13	0.2	723.38	100.87		5490300	F2:35917	04232021_Banfield_Phage_026M_300kDa_FilterTop_10uL_1D_PR180_QE1_s01_20210423203514.raw	1		yes	yes
	TQVTTGTGLEEVGIDMK	code15_L2_026_000M1_scaffold_35_221	70.42	1777.88	17	-0.4	889.945	162.31	900730	0	F2:68573	04232021_Banfield_Phage_026M_300kDa_FilterTop_10uL_1D_PR180_QE1_s01_20210423203514.raw	2		yes	yes
	VAATGNQDAPSDGYTGQASSYLSK	code15_L2_026_000M1_scaffold_35_221	99.23	2387.09	24	-1.3	1194.55	122.21	1054800	7404400	F2:47451	04232021_Banfield_Phage_026M_300kDa_FilterTop_10uL_1D_PR180_QE1_s01_20210423203514.raw	4		yes	yes
	VGEEEQQVSLVEKPIALR	code15_L2_026_000M1_scaffold_35_221	84.6	2023.09	18	-1.7	675.371	134.21	5610400	2443000	F1:54152	04232021_Banfield_Phage_026M_300kDa_FT_10uL_1D_PR180_QE1_s09.raw	9		yes	yes
	VHNMNQYTTLPTDPR	code15_L2_026_000M1_scaffold_35_221	70.49	1785.85	15	0.9	893.932	96.36	1556700	2219600	F1:33594	04232021_Banfield_Phage_026M_300kDa_FT_10uL_1D_PR180_QE1_s09.raw	4		no	yes
	VYNVYDINQQTTDDLR	code15_L2_026_000M1_scaffold_35_221	78.7	1955.92	16	-1.4	978.967	162.09		0	F2:68433	04232021_Banfield_Phage_026M_300kDa_FilterTop_10uL_1D_PR180_QE1_s01_20210423203514.raw	0		no	yes
Accession	-10lgP	Coverage (%)	#Peptide analytes	#Spectra Rep1 (Flow through)	#Spectra Rep2 (Filter top)	PTM	Avg. Mass	Annotation
code15__L2_026_000M1_scaffold_35_223	216.75	32	14	30	36	Oxidation (M)	53317	Major capsid protein: Many BLAST hits to major capsid protein
code11_L2_026_000M1_scaffold_35_292	189.34	41	10	23	24	Oxidation (M)	30900
code11_L2_026_000M1_scaffold_35_293	97.27	14	2	4	5		18509
	Peptide	Accession(s)	-10lgP	Mass	Length	ppm	m/z	RT	Area Flow through	Area Filter top	Scan	Source File	#Feature	PTM	Recoded stop codon	code 15 unique
	ADNMWSVMVR	code15_L2_026_000M1_scaffold_35_223, code11_L2_026_000M1_scaffold_35_293	59.8	1207.55	10	-1.2	604.78	171.58	3450100	2072600	F2:73801	04232021_Banfield_Phage_026M_300kDa_FilterTop_10uL_1D_PR180_QE1_s01_20210423203514.raw	3		no	no
	AEKPTGNHFVFMVNER	code15_L2_026_000M1_scaffold_35_223, code11_L2_026_000M1_scaffold_35_292	59.08	1874.91	16	5.5	625.981	100.23	3438200		F1:36162	04232021_Banfield_Phage_026M_300kDa_FT_10uL_1D_PR180_QE1_s09.raw	2		no	no
	DYIFNEVLGVGGR	code15_L2_026_000M1_scaffold_35_223, code11_L2_026_000M1_scaffold_35_292	67.15	1437.73	13	-0.2	719.87	209.67	171790		F1:94982	04232021_Banfield_Phage_026M_300kDa_FT_10uL_1D_PR180_QE1_s09.raw	2		no	no
	ENMILLAK	code15_L2_026_000M1_scaffold_35_223, code11_L2_026_000M1_scaffold_35_292	38.51	930.521	8	1.4	466.268	106.34	315710	0	F2:38865	04232021_Banfield_Phage_026M_300kDa_FilterTop_10uL_1D_PR180_QE1_s01_20210423203514.raw	1		no	no
	FIGNAKPELHDTGFVK	code15_L2_026_000M1_scaffold_35_223	74.47	1771.93	16	-0.3	443.989	106.34	11208000	27435000	F2:38924	04232021_Banfield_Phage_026M_300kDa_FilterTop_10uL_1D_PR180_QE1_s01_20210423203514.raw	3		no	yes
	GTGRPIPIGDGMIPQIER	code15_L2_026_000M1_scaffold_35_223, code11_L2_026_000M1_scaffold_35_292	55.62	1906.01	18	-7.7	636.339	169.47		809550	F2:72648	04232021_Banfield_Phage_026M_300kDa_FilterTop_10uL_1D_PR180_QE1_s01_20210423203514.raw	2		no	no
	LIDDDYSSILDK	code15_L2_026_000M1_scaffold_35_223, code11_L2_026_000M1_scaffold_35_293	67.36	1395.68	12	-0.2	698.846	166.85	4364800	22134000	F2:71263	04232021_Banfield_Phage_026M_300kDa_FilterTop_10uL_1D_PR180_QE1_s01_20210423203514.raw	2		no	no
	NLIENFLYAR	code15_L2_026_000M1_scaffold_35_223, code11_L2_026_000M1_scaffold_35_292	50.77	1251.66	10	-0.5	626.837	213.46	2831000		F1:96749	04232021_Banfield_Phage_026M_300kDa_FT_10uL_1D_PR180_QE1_s09.raw	5		no	no
	PELHDTGFVK	code15_L2_026_000M1_scaffold_35_223	48.41	1141.58	10	-0.9	381.533	81.17	130220	321920	F2:26369	04232021_Banfield_Phage_026M_300kDa_FilterTop_10uL_1D_PR180_QE1_s01_20210423203514.raw	2		no	yes
	PIPIGDGMIPQIER	code15_L2_026_000M1_scaffold_35_223, code11_L2_026_000M1_scaffold_35_292	74.11	1534.82	14	0.8	512.614	198.23	21676000	51670000	F2:87854	04232021_Banfield_Phage_026M_300kDa_FilterTop_10uL_1D_PR180_QE1_s01_20210423203514.raw	5		no	no
	TDGAYLWSR	code15_L2_026_000M1_scaffold_35_223, code11_L2_026_000M1_scaffold_35_292	56.64	1067.5	9	1.5	534.76	110.1		9489900	F2:41073	04232021_Banfield_Phage_026M_300kDa_FilterTop_10uL_1D_PR180_QE1_s01_20210423203514.raw	1		no	no
	TSTQPPVAMYSLK	code15_L2_026_000M1_scaffold_35_223, code11_L2_026_000M1_scaffold_35_292	68.09	1421.72	13	0	711.869	118.46	351370	11888000	F2:45402	04232021_Banfield_Phage_026M_300kDa_FilterTop_10uL_1D_PR180_QE1_s01_20210423203514.raw	2		no	no
	VTINTFHTIISTMVEK	code15_L2_026_000M1_scaffold_35_223, code11_L2_026_000M1_scaffold_35_292	41.15	1832.97	16	1.4	611.998	203.89	5347600		F1:91870	04232021_Banfield_Phage_026M_300kDa_FT_10uL_1D_PR180_QE1_s09.raw	2		no	no
	YALMEDTFIK	code15_L2_026_000M1_scaffold_35_223, code11_L2_026_000M1_scaffold_35_292	59.31	1229.6	10	-1.2	615.807	174.85	6980000	7318300	F2:75548	04232021_Banfield_Phage_026M_300kDa_FilterTop_10uL_1D_PR180_QE1_s01_20210423203514.raw	8		no	no
	YALM(+15.99)EDTFIK	code15_L2_026_000M1_scaffold_35_223, code11_L2_026_000M1_scaffold_35_292	39.72	1245.6	10	1.5	623.806	139.37		341980	F2:56558	04232021_Banfield_Phage_026M_300kDa_FilterTop_10uL_1D_PR180_QE1_s01_20210423203514.raw	1	Oxidation (M)	no	no
Accession	-10lgP	Coverage (%)	#Peptide analytes	#Spectra Rep1 (Flow through)	#Spectra Rep2 (Filter top)	PTM	Avg. Mass	Annotation
code15__L2_026_000M1_scaffold_35_225	72.58	2	1	1	0		83881	Tail protein: BLAST hits to baseplate structural proteins, short tail fiber, and long tail fiber
	Peptide	Accession(s)	-10lgP	Mass	Length	ppm	m/z	RT	Area Flow through	Area Filter top	Scan	Source File	#Feature	PTM	Recoded stop codon	code 15 unique
	TIVDEETLEEKPDDTVHTR	code15_L2_026_000M1_scaffold_35_225	72.58	2226.07	19	1	557.524	98.57	0		F1:34948	04232021_Banfield_Phage_026M_300kDa_FT_10uL_1D_PR180_QE1_s09.raw	0		no	yes
Accession	-10lgP	Coverage (%)	#Peptide analytes	#Spectra Rep1 (Flow through)	#Spectra Rep2 (Filter top)	PTM	Avg. Mass	Annotation
code15__L2_026_000M1_scaffold_35_232	123.75	13	3	0	5		37093	Structural protein: BLAST hits to Outer capsid protein/Viral fiber
	Peptide	Accession(s)	-10lgP	Mass	Length	ppm	m/z	RT	Area Flow through	Area Filter top	Scan	Source File	#Feature	PTM	Recoded stop codon	code 15 unique
	AIIEQGYQNQLASER	code15_L2_026_000M1_scaffold_35_232	68.27	1718.86	15	-0.4	860.436	113.99		224240	F2:43079	04232021_Banfield_Phage_026M_300kDa_FilterTop_10uL_1D_PR180_QE1_s01_20210423203514.raw	1		yes	yes
	DTSATSTAQIIAK	code15_L2_026_000M1_scaffold_35_232	66.11	1305.68	13	-1.1	653.845	81.56		241620	F2:26638	04232021_Banfield_Phage_026M_300kDa_FilterTop_10uL_1D_PR180_QE1_s01_20210423203514.raw	1		yes	yes
	EQMNTNQNTQLLMDAIK	code15_L2_026_000M1_scaffold_35_232	66.88	1990.95	17	-6.3	996.474	190.16		90778	F2:83233	04232021_Banfield_Phage_026M_300kDa_FilterTop_10uL_1D_PR180_QE1_s01_20210423203514.raw	1		yes	yes
Accession	-10lgP	Coverage (%)	#Peptide analytes	#Spectra Rep1 (Flow through)	#Spectra Rep2 (Filter top)	PTM	Avg. Mass	Annotation
code15__L2_026_000M1_scaffold_35_238	71.88	2	2	0	2		145982	Tail protein: Many BLAST hits to tail fiber proteins/tail proteins
	Peptide	Accession(s)	-10lgP	Mass	Length	ppm	m/z	RT	Area Flow through	Area Filter top	Scan	Source File	#Feature	PTM	Recoded stop codon	code 15 unique
	FVTLDTAQTITGVK	code15_L2_026_000M1_scaffold_35_238	58.54	1492.81	14	-2.4	747.412	165.94		123500	F2:70570	04232021_Banfield_Phage_026M_300kDa_FilterTop_10uL_1D_PR180_QE1_s01_20210423203514.raw	1		yes	yes
	IPTIGSSGVMEVGR	code15_L2_026_000M1_scaffold_35_238	26.67	1401.73	14	-4.4	701.869	141.51		0	F2:57639	04232021_Banfield_Phage_026M_300kDa_FilterTop_10uL_1D_PR180_QE1_s01_20210423203514.raw	0		no	yes
Accession	-10lgP	Coverage (%)	#Peptide analytes	#Spectra Rep1 (Flow through)	#Spectra Rep2 (Filter top)	PTM	Avg. Mass	Annotation
code15__L2_026_000M1_scaffold_35_240	147.57	14	5	2	6		41298	Tail protein: Many BLAST hits to tail proteins/baseplate wedge proteins
	Peptide	Accession(s)	-10lgP	Mass	Length	ppm	m/z	RT	Area Flow through	Area Filter top	Scan	Source File	#Feature	PTM	Recoded stop codon	code 15 unique
	DTWRPITIGGTSIGEK	code15_L2_026_000M1_scaffold_35_240	70.63	1729.9	16	0	577.641	151.93	1406800	1926500	F1:63256	04232021_Banfield_Phage_026M_300kDa_FT_10uL_1D_PR180_QE1_s09.raw	2		no	yes
	PITIGGTSIGEK	code15_L2_026_000M1_scaffold_35_240	45.44	1171.64	12	0.6	586.83	106.27		815230	F2:38809	04232021_Banfield_Phage_026M_300kDa_FilterTop_10uL_1D_PR180_QE1_s01_20210423203514.raw	1		no	yes
	QNVINALGYDPASK	code15_L2_026_000M1_scaffold_35_240	70.95	1488.76	14	-3.1	745.384	139.37	0	4860000	F2:56511	04232021_Banfield_Phage_026M_300kDa_FilterTop_10uL_1D_PR180_QE1_s01_20210423203514.raw	1		yes	yes
	TLNFVPSGDVYLK	code15_L2_026_000M1_scaffold_35_240	61.69	1451.77	13	2.3	726.892	190.01		4853700	F2:83193	04232021_Banfield_Phage_026M_300kDa_FilterTop_10uL_1D_PR180_QE1_s01_20210423203514.raw	2		no	yes
	TVAGVEVQGFPTK	code15_L2_026_000M1_scaffold_35_240	46.58	1331.71	13	-3	666.86	117.04		221180	F2:44717	04232021_Banfield_Phage_026M_300kDa_FilterTop_10uL_1D_PR180_QE1_s01_20210423203514.raw	1		yes	yes
