## Supplementary material for "Validation that human microbiome phages use alternative genetic coding with TAG stop read as Q": Data S6

### Sheet: L3_063_250G2_scaffold_974
S6: L3_063_250G2_scaffold_974 detected proteins and peptides
This table contains all detected phage proteins from scaffold L3_063_250G2_scaffold_974. For each protein detected using code 15 predictions (dark green), any corresponding protein predicted using code 11 (light green) with peptide evidence is listed below the code 15 protein. Nested rows below each protein correspond to the peptide analytes detected for the code 15 protein. The column "#Peptide …
Key
code 15 protein with peptide evidence
associated code 11 protein with peptide evidence
peptide only detected with code 15
peptide detected with code 15 and code 11 predictions
peptide covers a recoded stop codon
Accession	-10lgP	Coverage (%)	#Peptide analytes	#Spectra Rep1 (Flow through)	#Spectra Rep2 (Filter top)	PTM	Avg. Mass	Annotation
L3_063_250G2_scaffold_974_curated_15.code15	120.31	24	3	8	2		18367	Many BLAST hits to dUTPase
L3_063_250G2_scaffold_974_curated_14.code11	120.31	24	3	8	2		18367
	Peptide	Accession(s)	-10lgP	Mass	Length	ppm	m/z	RT	Area Flow through	Area Filter top	Scan	Source File	#Feature	PTM	Recoded stop codon	code 15 unique
	ATAGDAGLDLYATR	L3_063_250G2_scaffold_974_curated_15.code15, L3_063_250G2_scaffold_974_curated_14.code11	74.33	1393.68	14	-1.5	697.848	113.87	10700000		F1:42841	04232021_Banfield_Phage_063B_300kDa_FT_10uL_1D_PR180_QE1_s10.raw	1		no	no
	SIALTNGVGLIDTGYR	L3_063_250G2_scaffold_974_curated_15.code15, L3_063_250G2_scaffold_974_curated_14.code11	71.85	1648.88	16	2.3	550.635	192.39	12200000	360000	F1:85135	04232021_Banfield_Phage_063B_300kDa_FT_10uL_1D_PR180_QE1_s10.raw	5		no	no
	VTTDAIPTVY	L3_063_250G2_scaffold_974_curated_15.code15, L3_063_250G2_scaffold_974_curated_14.code11	30.17	1078.55	10	0.9	540.285	147.39	626000		F1:60215	04232021_Banfield_Phage_063B_300kDa_FT_10uL_1D_PR180_QE1_s10.raw	1		no	no
Accession	-10lgP	Coverage (%)	#Peptide analytes	#Spectra Rep1 (Flow through)	#Spectra Rep2 (Filter top)	PTM	Avg. Mass	Annotation
L3_063_250G2_scaffold_974_curated_20.code15	97.65	5	4	1	4		97790	Many BLAST hits to portal protein
L3_063_250G2_scaffold_974_curated_26.code11	51.83	5	1	1	0		31234
L3_063_250G2_scaffold_974_curated_29.code11	34.86	5	1	0	1		22105
	Peptide	Accession(s)	-10lgP	Mass	Length	ppm	m/z	RT	Area Flow through	Area Filter top	Scan	Source File	#Feature	PTM	Recoded stop codon	code 15 unique
	ITVAQINSYR	L3_063_250G2_scaffold_974_curated_20.code15, L3_063_250G2_scaffold_974_curated_29.code11	34.86	1163.63	10	3.5	582.824	121.76		0	F2:47867	04232021_Banfield_Phage_063B_300kDa_FilterTop_10uL_1D_PR180_QE1_s02.raw	0		no	no
	LNLTHEFYK	L3_063_250G2_scaffold_974_curated_20.code15	45.42	1163.6	9	0.8	388.873	120.99		542000	F2:47380	04232021_Banfield_Phage_063B_300kDa_FilterTop_10uL_1D_PR180_QE1_s02.raw	1		no	yes
	LPYTGVVYNNTNSK	L3_063_250G2_scaffold_974_curated_20.code15, L3_063_250G2_scaffold_974_curated_26.code11	51.83	1568.78	14	0.4	785.399	101.27	0		F1:36260	04232021_Banfield_Phage_063B_300kDa_FT_10uL_1D_PR180_QE1_s10.raw	0		no	no
	VAVMDITQIPK	L3_063_250G2_scaffold_974_curated_20.code15	43.17	1213.67	11	3.4	607.846	171.06		1590000	F2:74185	04232021_Banfield_Phage_063B_300kDa_FilterTop_10uL_1D_PR180_QE1_s02.raw	1		yes	yes
Accession	-10lgP	Coverage (%)	#Peptide analytes	#Spectra Rep1 (Flow through)	#Spectra Rep2 (Filter top)	PTM	Avg. Mass	Annotation
L3_063_250G2_scaffold_974_curated_25.code15	268.17	42	15	55	129	Carbamidomethylation; Oxidation (M)	54984	Many BLAST hits to major capsid protein
L3_063_250G2_scaffold_974_curated_36.code11	268.17	42	15	55	129	Carbamidomethylation; Oxidation (M)	54984
	Peptide	Accession(s)	-10lgP	Mass	Length	ppm	m/z	RT	Area Flow through	Area Filter top	Scan	Source File	#Feature	PTM	Recoded stop codon	code 15 unique
	AC(+57.02)GELIMMAE	L3_063_250G2_scaffold_974_curated_25.code15, L3_063_250G2_scaffold_974_curated_36.code11	24.6	1123.47	10	0.3	562.743	185.13		4500000	F2:82647	04232021_Banfield_Phage_063B_300kDa_FilterTop_10uL_1D_PR180_QE1_s02.raw	1	Carbamidomethylation	no	no
	ALVYNQNNVNK	L3_063_250G2_scaffold_974_curated_25.code15, L3_063_250G2_scaffold_974_curated_36.code11	38.13	1275.66	11	-0.8	638.835	67.27	176000	298000	F1:19123	04232021_Banfield_Phage_063B_300kDa_FT_10uL_1D_PR180_QE1_s10.raw	4		no	no
	C(+57.02)TAGSVTPAGYAHSNTEVR	L3_063_250G2_scaffold_974_curated_25.code15, L3_063_250G2_scaffold_974_curated_36.code11	26.29	1976.9	19	-2.3	659.973	82		361000	F2:26918	04232021_Banfield_Phage_063B_300kDa_FilterTop_10uL_1D_PR180_QE1_s02.raw	1	Carbamidomethylation	no	no
	DGEANIVK	L3_063_250G2_scaffold_974_curated_25.code15, L3_063_250G2_scaffold_974_curated_36.code11	23.83	844.429	8	-1.3	423.221	46.04	19500		F1:10622	04232021_Banfield_Phage_063B_300kDa_FT_10uL_1D_PR180_QE1_s10.raw	1		no	no
	FVALTGEMGM(+15.99)R	L3_063_250G2_scaffold_974_curated_25.code15, L3_063_250G2_scaffold_974_curated_36.code11	48.1	1226.58	11	0.2	614.297	123.89		3880000	F2:48982	04232021_Banfield_Phage_063B_300kDa_FilterTop_10uL_1D_PR180_QE1_s02.raw	1	Oxidation (M)	no	no
	FVALTGEMGMR	L3_063_250G2_scaffold_974_curated_25.code15, L3_063_250G2_scaffold_974_curated_36.code11	52.52	1210.58	11	-1.2	606.298	167.22	8150000	11400000	F2:72415	04232021_Banfield_Phage_063B_300kDa_FilterTop_10uL_1D_PR180_QE1_s02.raw	17		no	no
	IGAGLLEQIAPSNR	L3_063_250G2_scaffold_974_curated_25.code15, L3_063_250G2_scaffold_974_curated_36.code11	74.17	1437.79	14	0.2	719.904	166.89	18200000	0	F1:71058	04232021_Banfield_Phage_063B_300kDa_FT_10uL_1D_PR180_QE1_s10.raw	1		no	no
	IQDAPYQDGNLYVY	L3_063_250G2_scaffold_974_curated_25.code15, L3_063_250G2_scaffold_974_curated_36.code11	39.62	1657.76	14	-0.8	829.888	193.42		267000	F2:86579	04232021_Banfield_Phage_063B_300kDa_FilterTop_10uL_1D_PR180_QE1_s02.raw	1		no	no
	LASAYEEYSEEADILNYNTHFK	L3_063_250G2_scaffold_974_curated_25.code15, L3_063_250G2_scaffold_974_curated_36.code11	112.01	2606.18	22	0.3	869.735	207.48	7230000		F1:93998	04232021_Banfield_Phage_063B_300kDa_FT_10uL_1D_PR180_QE1_s10.raw	2		no	no
	M(+15.99)TFLDLGR	L3_063_250G2_scaffold_974_curated_25.code15, L3_063_250G2_scaffold_974_curated_36.code11	44.4	967.48	8	0.8	484.748	152.41	0	0	F2:64163	04232021_Banfield_Phage_063B_300kDa_FilterTop_10uL_1D_PR180_QE1_s02.raw	0	Oxidation (M)	no	no
	MNLIDTVFVTGSGDNLK	L3_063_250G2_scaffold_974_curated_25.code15, L3_063_250G2_scaffold_974_curated_36.code11	28.93	1822.91	17	3.7	912.467	224.32	0		F1:103803	04232021_Banfield_Phage_063B_300kDa_FT_10uL_1D_PR180_QE1_s10.raw	0		no	no
	MNNNILNNLQLYK	L3_063_250G2_scaffold_974_curated_25.code15, L3_063_250G2_scaffold_974_curated_36.code11	77.14	1590.82	13	1	796.418	197.44	12200000	21300000	F1:87959	04232021_Banfield_Phage_063B_300kDa_FT_10uL_1D_PR180_QE1_s10.raw	4		no	no
	MTFLDLGR	L3_063_250G2_scaffold_974_curated_25.code15, L3_063_250G2_scaffold_974_curated_36.code11	57.48	951.485	8	1.4	476.75	174.44	28600000	51900000	F1:75573	04232021_Banfield_Phage_063B_300kDa_FT_10uL_1D_PR180_QE1_s10.raw	2		no	no
	QLHPVTLKPLESYR	L3_063_250G2_scaffold_974_curated_25.code15, L3_063_250G2_scaffold_974_curated_36.code11	78.49	1679.94	14	1.1	560.986	111.76	58500000	72800000	F1:41760	04232021_Banfield_Phage_063B_300kDa_FT_10uL_1D_PR180_QE1_s10.raw	27		no	no
	VSNGSPASYIDPAVLASGC(+57.02)QVNR	L3_063_250G2_scaffold_974_curated_25.code15, L3_063_250G2_scaffold_974_curated_36.code11	94.37	2361.14	23	0.5	1181.58	185.85	503000	23600000	F1:81485	04232021_Banfield_Phage_063B_300kDa_FT_10uL_1D_PR180_QE1_s10.raw	3	Carbamidomethylation	no	no
	WFSDLIDTNK	L3_063_250G2_scaffold_974_curated_25.code15, L3_063_250G2_scaffold_974_curated_36.code11	62.95	1237.6	10	0.1	619.806	193.4		19100000	F2:86453	04232021_Banfield_Phage_063B_300kDa_FilterTop_10uL_1D_PR180_QE1_s02.raw	1		no	no
	YFPLYDNTTYNR	L3_063_250G2_scaffold_974_curated_25.code15, L3_063_250G2_scaffold_974_curated_36.code11	68.71	1565.72	12	-0.7	783.864	169.16	19400000	31500000	F2:73761	04232021_Banfield_Phage_063B_300kDa_FilterTop_10uL_1D_PR180_QE1_s02.raw	3		no	no
Accession	-10lgP	Coverage (%)	#Peptide analytes	#Spectra Rep1 (Flow through)	#Spectra Rep2 (Filter top)	PTM	Avg. Mass	Annotation
L3_063_250G2_scaffold_974_curated_28.code15	108.18	14	3	2	3		28586	Unidentified putative structural protein: Could not get a high confidence identification of protein (BLAST, HHPred, Phyre). Genomic proximity to other structural proteins suggests structural identity
	Peptide	Accession(s)	-10lgP	Mass	Length	ppm	m/z	RT	Area Flow through	Area Filter top	Scan	Source File	#Feature	PTM	Recoded stop codon	code 15 unique
	DDLGAYIVK	L3_063_250G2_scaffold_974_curated_28.code15	35.71	992.518	9	0.4	497.266	132.45		0	F2:53546	04232021_Banfield_Phage_063B_300kDa_FilterTop_10uL_1D_PR180_QE1_s02.raw	0		no	yes
	LQLMDPNLVIK	L3_063_250G2_scaffold_974_curated_28.code15	42.52	1282.73	11	-0.5	642.373	192.65	635000	839000	F1:85339	04232021_Banfield_Phage_063B_300kDa_FT_10uL_1D_PR180_QE1_s10.raw	3		yes	yes
	YTDTLESTIETLDR	L3_063_250G2_scaffold_974_curated_28.code15	75.01	1655.79	14	3	828.904	204.06	0		F1:91875	04232021_Banfield_Phage_063B_300kDa_FT_10uL_1D_PR180_QE1_s10.raw	0		no	yes
Accession	-10lgP	Coverage (%)	#Peptide analytes	#Spectra Rep1 (Flow through)	#Spectra Rep2 (Filter top)	PTM	Avg. Mass	Annotation
L3_063_250G2_scaffold_974_curated_29.code15	271.43	59	16	42	81		35749	Unidentified putative structural protein: Could not get a high confidence identification of protein (BLAST, HHPred, Phyre). Genomic proximity to other structural proteins suggests structural identity
L3_063_250G2_scaffold_974_curated_40.code11	271.43	59	16	42	81		35749
	Peptide	Accession(s)	-10lgP	Mass	Length	ppm	m/z	RT	Area Flow through	Area Filter top	Scan	Source File	#Feature	PTM	Recoded stop codon	code 15 unique
	AFITGVSGAA	L3_063_250G2_scaffold_974_curated_29.code15, L3_063_250G2_scaffold_974_curated_40.code11	44.67	892.465	10	-0.8	447.24	126.91	2500000	11700000	F2:50674	04232021_Banfield_Phage_063B_300kDa_FilterTop_10uL_1D_PR180_QE1_s02.raw	6		no	no
	ASKPSYVIGNYIAPVQEK	L3_063_250G2_scaffold_974_curated_29.code15, L3_063_250G2_scaffold_974_curated_40.code11	79.5	1963.04	18	-2.3	982.526	157.59		10600000	F2:66872	04232021_Banfield_Phage_063B_300kDa_FilterTop_10uL_1D_PR180_QE1_s02.raw	2		no	no
	DMYEAPGQFTH	L3_063_250G2_scaffold_974_curated_29.code15, L3_063_250G2_scaffold_974_curated_40.code11	63.01	1294.53	11	-0.1	648.272	116.9	4060000	4110000	F2:45072	04232021_Banfield_Phage_063B_300kDa_FilterTop_10uL_1D_PR180_QE1_s02.raw	2		no	no
	GHVFTDAYPIIEPK	L3_063_250G2_scaffold_974_curated_29.code15, L3_063_250G2_scaffold_974_curated_40.code11	103.96	1585.81	14	3.1	793.917	140.78	50500000	81100000	F1:56783	04232021_Banfield_Phage_063B_300kDa_FT_10uL_1D_PR180_QE1_s10.raw	7		no	no
	IGVAGDNMTIALPNGTSTTK	L3_063_250G2_scaffold_974_curated_29.code15, L3_063_250G2_scaffold_974_curated_40.code11	89.62	1959.99	20	2.5	981.006	167.5	87600	1700000	F1:71332	04232021_Banfield_Phage_063B_300kDa_FT_10uL_1D_PR180_QE1_s10.raw	3		no	no
	LSTSQFVK	L3_063_250G2_scaffold_974_curated_29.code15, L3_063_250G2_scaffold_974_curated_40.code11	33.85	908.497	8	-0.3	455.255	88.57		544000	F2:30468	04232021_Banfield_Phage_063B_300kDa_FilterTop_10uL_1D_PR180_QE1_s02.raw	1		no	no
	LTLTALPK	L3_063_250G2_scaffold_974_curated_29.code15, L3_063_250G2_scaffold_974_curated_40.code11	41.27	855.543	8	0.1	428.779	123.54	124000000	83200000	F2:48823	04232021_Banfield_Phage_063B_300kDa_FilterTop_10uL_1D_PR180_QE1_s02.raw	3		no	no
	PSYVIGNYIAPVQEK	L3_063_250G2_scaffold_974_curated_29.code15, L3_063_250G2_scaffold_974_curated_40.code11	81.99	1676.88	15	-0.4	839.446	165.03	41400000	39600000	F1:69805	04232021_Banfield_Phage_063B_300kDa_FT_10uL_1D_PR180_QE1_s10.raw	3		no	no
	SLIENEASAVK	L3_063_250G2_scaffold_974_curated_29.code15, L3_063_250G2_scaffold_974_curated_40.code11	47.36	1159.61	11	0.2	580.812	94.29		94100000	F2:33480	04232021_Banfield_Phage_063B_300kDa_FilterTop_10uL_1D_PR180_QE1_s02.raw	2		no	no
	SVEYSNAIQK	L3_063_250G2_scaffold_974_curated_29.code15, L3_063_250G2_scaffold_974_curated_40.code11	49.01	1137.57	10	-0.1	569.79	67.66	608000		F1:19243	04232021_Banfield_Phage_063B_300kDa_FT_10uL_1D_PR180_QE1_s10.raw	1		no	no
	TTPLTTELYVETSAK	L3_063_250G2_scaffold_974_curated_29.code15, L3_063_250G2_scaffold_974_curated_40.code11	76.76	1652.85	15	0.7	827.433	156.39	15600000	1870000	F1:65478	04232021_Banfield_Phage_063B_300kDa_FT_10uL_1D_PR180_QE1_s10.raw	14		no	no
	TTVDSLSQGAVALFDENK	L3_063_250G2_scaffold_974_curated_29.code15, L3_063_250G2_scaffold_974_curated_40.code11	81.8	1893.93	18	1.3	947.975	213.96	1850000		F1:97530	04232021_Banfield_Phage_063B_300kDa_FT_10uL_1D_PR180_QE1_s10.raw	2		no	no
	TYEAIATTETADNLGNALLK	L3_063_250G2_scaffold_974_curated_29.code15, L3_063_250G2_scaffold_974_curated_40.code11	39.57	2108.06	20	4	1055.04	204.78	293000	0	F1:92258	04232021_Banfield_Phage_063B_300kDa_FT_10uL_1D_PR180_QE1_s10.raw	1		no	no
	VDTVLIGK	L3_063_250G2_scaffold_974_curated_29.code15, L3_063_250G2_scaffold_974_curated_40.code11	33.84	843.506	8	0.7	422.761	82.5	428000		F1:26336	04232021_Banfield_Phage_063B_300kDa_FT_10uL_1D_PR180_QE1_s10.raw	1		no	no
	VIGNYIAPVQEK	L3_063_250G2_scaffold_974_curated_29.code15, L3_063_250G2_scaffold_974_curated_40.code11	52.02	1329.73	12	1.2	665.873	108.77	4240000	2470000	F2:41192	04232021_Banfield_Phage_063B_300kDa_FilterTop_10uL_1D_PR180_QE1_s02.raw	2		no	no
	VTIPGALLSNVPEAVPGATITK	L3_063_250G2_scaffold_974_curated_29.code15, L3_063_250G2_scaffold_974_curated_40.code11	64.54	2147.22	22	2.3	716.749	219.36	47200	45400	F1:100797	04232021_Banfield_Phage_063B_300kDa_FT_10uL_1D_PR180_QE1_s10.raw	2		no	no
Accession	-10lgP	Coverage (%)	#Peptide analytes	#Spectra Rep1 (Flow through)	#Spectra Rep2 (Filter top)	PTM	Avg. Mass	Annotation
L3_063_250G2_scaffold_974_curated_30.code15	50.52	6	1	0	2		20256	Unidentified putative structural protein: Could not get a high confidence identification of protein (BLAST, HHPred, Phyre). Genomic proximity to other structural proteins suggests structural identity
	Peptide	Accession(s)	-10lgP	Mass	Length	ppm	m/z	RT	Area Flow through	Area Filter top	Scan	Source File	#Feature	PTM	Recoded stop codon	code 15 unique
	DAIEHYIDLSR	L3_063_250G2_scaffold_974_curated_30.code15	50.52	1330.65	11	-1.6	444.557	165.38		0	F2:71275	04232021_Banfield_Phage_063B_300kDa_FilterTop_10uL_1D_PR180_QE1_s02.raw	0		no	yes
Accession	-10lgP	Coverage (%)	#Peptide analytes	#Spectra Rep1 (Flow through)	#Spectra Rep2 (Filter top)	PTM	Avg. Mass	Annotation
L3_063_250G2_scaffold_974_curated_32.code15	229.06	10	11	14	3		186527	Many BLAST hits to tail protein
L3_063_250G2_scaffold_974_curated_43.code11	77.67	8	2	3	2		25668
L3_063_250G2_scaffold_974_curated_45.code11	58.37	15	1	3	0		7642
L3_063_250G2_scaffold_974_curated_47.code11	38.58	15	1	1	0		17363
L3_063_250G2_scaffold_974_curated_48.code11	52.98	5	1	2	0		32987
	Peptide	Accession(s)	-10lgP	Mass	Length	ppm	m/z	RT	Area Flow through	Area Filter top	Scan	Source File	#Feature	PTM	Recoded stop codon	code 15 unique
	DGDGYEYIYK	L3_063_250G2_scaffold_974_curated_32.code15	23.44	1221.52	10	2.6	611.768	106.8	1240000		F1:39266	04232021_Banfield_Phage_063B_300kDa_FT_10uL_1D_PR180_QE1_s10.raw	1		no	yes
	EFLEVPELR	L3_063_250G2_scaffold_974_curated_32.code15, L3_063_250G2_scaffold_974_curated_43.code11	54.92	1130.6	9	0.5	566.306	183.4	3380000	1170000	F1:80297	04232021_Banfield_Phage_063B_300kDa_FT_10uL_1D_PR180_QE1_s10.raw	4		no	no
	FANSTNTSVPSEGWSTNKPALNK	L3_063_250G2_scaffold_974_curated_32.code15, L3_063_250G2_scaffold_974_curated_47.code11	38.58	2449.19	23	-0.2	817.403	112.4	0		F1:42160	04232021_Banfield_Phage_063B_300kDa_FT_10uL_1D_PR180_QE1_s10.raw	0		no	no
	GEMTSLILR	L3_063_250G2_scaffold_974_curated_32.code15, L3_063_250G2_scaffold_974_curated_43.code11	45.48	1018.55	9	2	510.282	152.8		0	F2:64367	04232021_Banfield_Phage_063B_300kDa_FilterTop_10uL_1D_PR180_QE1_s02.raw	0		no	no
	IGGGEGGGVVDTSVVK	L3_063_250G2_scaffold_974_curated_32.code15	59.93	1429.74	16	-0.3	715.878	97.3		0	F2:35173	04232021_Banfield_Phage_063B_300kDa_FilterTop_10uL_1D_PR180_QE1_s02.raw	0		no	yes
	QEILTVNNLLANNAK	L3_063_250G2_scaffold_974_curated_32.code15, L3_063_250G2_scaffold_974_curated_48.code11	52.98	1653.9	15	-1	827.959	178.39	0		F1:77343	04232021_Banfield_Phage_063B_300kDa_FT_10uL_1D_PR180_QE1_s10.raw	0		no	no
	QNNTSQTPSMTSSYWNISSK	L3_063_250G2_scaffold_974_curated_32.code15	100.09	2260.01	20	0.4	1131.01	152.44	0		F1:62952	04232021_Banfield_Phage_063B_300kDa_FT_10uL_1D_PR180_QE1_s10.raw	0		yes	yes
	SLSGWTDPIR	L3_063_250G2_scaffold_974_curated_32.code15, L3_063_250G2_scaffold_974_curated_45.code11	58.37	1130.57	10	-2.5	566.292	138.91	27600000		F1:56956	04232021_Banfield_Phage_063B_300kDa_FT_10uL_1D_PR180_QE1_s10.raw	2		no	no
	TLDTSVGELDTLVER	L3_063_250G2_scaffold_974_curated_32.code15	65.94	1646.84	15	-0.2	824.425	197.42	215000		F1:87948	04232021_Banfield_Phage_063B_300kDa_FT_10uL_1D_PR180_QE1_s10.raw	1		no	yes
	TPSTPASVNQAGHIPSGW	L3_063_250G2_scaffold_974_curated_32.code15	58.07	1805.87	18	-4.8	903.938	151.43	414000		F1:62421	04232021_Banfield_Phage_063B_300kDa_FT_10uL_1D_PR180_QE1_s10.raw	1		no	yes
	VPQTPSSIQQNDYIPTISNGGSK	L3_063_250G2_scaffold_974_curated_32.code15	90.26	2430.2	23	-0.6	1216.11	154.85	0		F1:64302	04232021_Banfield_Phage_063B_300kDa_FT_10uL_1D_PR180_QE1_s10.raw	0		yes	yes
Accession	-10lgP	Coverage (%)	#Peptide analytes	#Spectra Rep1 (Flow through)	#Spectra Rep2 (Filter top)	PTM	Avg. Mass	Annotation
L3_063_250G2_scaffold_974_curated_39.code15	303.02	23	23	32	45	Carbamidomethylation	140035	Tail-related protein: Many BLAST hits to tail collar fiber/major tropism determinant
L3_063_250G2_scaffold_974_curated_54.code11	106.67	46	3	0	6		8563
L3_063_250G2_scaffold_974_curated_55.code11	105.37	22	2	3	7		12423
L3_063_250G2_scaffold_974_curated_57.code11	140.77	28	4	7	7		18718
	Peptide	Accession(s)	-10lgP	Mass	Length	ppm	m/z	RT	Area Flow through	Area Filter top	Scan	Source File	#Feature	PTM	Recoded stop codon	code 15 unique
	ANVTGALGVDPTTTYVK	L3_063_250G2_scaffold_974_curated_39.code15	88.18	1705.89	17	-0.7	853.951	145.42	4670000	6300000	F1:59304	04232021_Banfield_Phage_063B_300kDa_FT_10uL_1D_PR180_QE1_s10.raw	4		no	yes
	AQSAEQTISTNLQNEINR	L3_063_250G2_scaffold_974_curated_39.code15	80.22	2015.99	18	0.2	1009	182.24		859000	F2:80337	04232021_Banfield_Phage_063B_300kDa_FilterTop_10uL_1D_PR180_QE1_s02.raw	1		yes	yes
	ATGVEETLNSNITQLQTQK	L3_063_250G2_scaffold_974_curated_39.code15	96.24	2074.05	19	0.2	692.359	162.91	5510000	480000	F1:68692	04232021_Banfield_Phage_063B_300kDa_FT_10uL_1D_PR180_QE1_s10.raw	3		yes	yes
	AVNTELTPEGFR	L3_063_250G2_scaffold_974_curated_39.code15, L3_063_250G2_scaffold_974_curated_57.code11	56.66	1332.67	12	-2.5	667.339	130.29		2910000	F2:52496	04232021_Banfield_Phage_063B_300kDa_FilterTop_10uL_1D_PR180_QE1_s02.raw	2		no	no
	DFLDFVK	L3_063_250G2_scaffold_974_curated_39.code15, L3_063_250G2_scaffold_974_curated_54.code11	38.66	882.449	7	0.2	442.232	210.44		505000	F2:96386	04232021_Banfield_Phage_063B_300kDa_FilterTop_10uL_1D_PR180_QE1_s02.raw	1		no	no
	DIEHTLYIQSTTK	L3_063_250G2_scaffold_974_curated_39.code15	80.49	1547.78	13	0.6	516.935	117.71	1920000	2400000	F1:44870	04232021_Banfield_Phage_063B_300kDa_FT_10uL_1D_PR180_QE1_s10.raw	3		yes	yes
	EAIATEVSDR	L3_063_250G2_scaffold_974_curated_39.code15	41.23	1089.53	10	-1.4	545.772	71.94			F2:21745	04232021_Banfield_Phage_063B_300kDa_FilterTop_10uL_1D_PR180_QE1_s02.raw	0		no	yes
	IPEFWYVDDYTPGTK	L3_063_250G2_scaffold_974_curated_39.code15, L3_063_250G2_scaffold_974_curated_57.code11	84.42	1829.85	15	-1.1	915.932	214.3	1280000		F1:97718	04232021_Banfield_Phage_063B_300kDa_FT_10uL_1D_PR180_QE1_s10.raw	1		no	no
	ITDHTAATNAALALK	L3_063_250G2_scaffold_974_curated_39.code15	95.8	1509.82	15	1.6	504.28	88.71	2390000	7660000	F1:29588	04232021_Banfield_Phage_063B_300kDa_FT_10uL_1D_PR180_QE1_s10.raw	4		no	yes
	LAASGGVPDLNNYYTK	L3_063_250G2_scaffold_974_curated_39.code15	46.97	1681.83	16	-7.2	841.917	158.6		442000	F2:67462	04232021_Banfield_Phage_063B_300kDa_FilterTop_10uL_1D_PR180_QE1_s02.raw	1		no	yes
	LDTSGNVSIPGYFK	L3_063_250G2_scaffold_974_curated_39.code15, L3_063_250G2_scaffold_974_curated_55.code11	68.2	1496.75	14	-3.3	749.38	179.26		2400000	F2:78972	04232021_Banfield_Phage_063B_300kDa_FilterTop_10uL_1D_PR180_QE1_s02.raw	1		no	no
	NAAILVETNR	L3_063_250G2_scaffold_974_curated_39.code15	37.68	1099.6	10	-2.1	550.805	85.68		140000	F2:28766	04232021_Banfield_Phage_063B_300kDa_FilterTop_10uL_1D_PR180_QE1_s02.raw	1		no	yes
	NNSYKPLC(+57.02)NVDNVNTGYK	L3_063_250G2_scaffold_974_curated_39.code15	88.48	2098.97	18	-0.4	700.665	108.71		1960000	F2:41220	04232021_Banfield_Phage_063B_300kDa_FilterTop_10uL_1D_PR180_QE1_s02.raw	1	Carbamidomethylation	no	yes
	PFAFQTQPLYK	L3_063_250G2_scaffold_974_curated_39.code15	49.77	1338.7	11	-1	670.355	160.81			F1:67561	04232021_Banfield_Phage_063B_300kDa_FT_10uL_1D_PR180_QE1_s10.raw	0		yes	yes
	PLC(+57.02)NVDNVNTGYK	L3_063_250G2_scaffold_974_curated_39.code15	59.94	1492.7	13	-2.7	747.354	91		535000	F2:31921	04232021_Banfield_Phage_063B_300kDa_FilterTop_10uL_1D_PR180_QE1_s02.raw	1	Carbamidomethylation	no	yes
	SGDNYWDVTTK	L3_063_250G2_scaffold_974_curated_39.code15, L3_063_250G2_scaffold_974_curated_55.code11	71.27	1284.56	11	-2	643.287	100.09	2480000	3060000	F1:35587	04232021_Banfield_Phage_063B_300kDa_FT_10uL_1D_PR180_QE1_s10.raw	5		no	no
	SVVPTVNFNR	L3_063_250G2_scaffold_974_curated_39.code15, L3_063_250G2_scaffold_974_curated_57.code11	48.32	1131.6	10	1.7	566.81	115.43	9120000	4020000	F1:43493	04232021_Banfield_Phage_063B_300kDa_FT_10uL_1D_PR180_QE1_s10.raw	3		no	no
	TFYDLTK	L3_063_250G2_scaffold_974_curated_39.code15	38.26	886.444	7	0.7	444.229	102.79		1460000	F2:37931	04232021_Banfield_Phage_063B_300kDa_FilterTop_10uL_1D_PR180_QE1_s02.raw	1		no	yes
	TISIPVASTSSAGIITSK	L3_063_250G2_scaffold_974_curated_39.code15, L3_063_250G2_scaffold_974_curated_54.code11	64.24	1731.96	18	0.3	866.989	176.88			F2:77410	04232021_Banfield_Phage_063B_300kDa_FilterTop_10uL_1D_PR180_QE1_s02.raw	0		no	no
	TQADTTINDNISSLIANEVER	L3_+C130:Q130063_250G2_scaffold_974_curated_39.code15	72.55	2303.12	21	3.6	768.718	221.73	34500		F1:102238	04232021_Banfield_Phage_063B_300kDa_FT_10uL_1D_PR180_QE1_s10.raw	1		no	yes
	VDDEEVKDVIK	L3_063_250G2_scaffold_974_curated_39.code15, L3_063_250G2_scaffold_974_curated_54.code11	59.09	1287.66	11	0	430.226	91.12		317000	F2:31990	04232021_Banfield_Phage_063B_300kDa_FilterTop_10uL_1D_PR180_QE1_s02.raw	2		no	no
	WNLYTYEEHR	L3_063_250G2_scaffold_974_curated_39.code15, L3_063_250G2_scaffold_974_curated_57.code11	47.64	1409.64	10	-0.2	470.886	124.05			F1:48140	04232021_Banfield_Phage_063B_300kDa_FT_10uL_1D_PR180_QE1_s10.raw	0		no	no
	YVLPAATASALGGVK	L3_063_250G2_scaffold_974_curated_39.code15	59.58	1416.8	15	-1	709.405	176.71	9030000	3610000	F2:77167	04232021_Banfield_Phage_063B_300kDa_FilterTop_10uL_1D_PR180_QE1_s02.raw	2		no	yes
Accession	-10lgP	Coverage (%)	#Peptide analytes	#Spectra Rep1 (Flow through)	#Spectra Rep2 (Filter top)	PTM	Avg. Mass	Annotation
L3_063_250G2_scaffold_974_curated_45.code15	70.26	15	2	1	1		25982	Structural protein: Many BLAST hits to phage structural proteins
L3_063_250G2_scaffold_974_curated_63.code11	30.55	17	1	1	0		6033
	Peptide	Accession(s)	-10lgP	Mass	Length	ppm	m/z	RT	Area Flow through	Area Filter top	Scan	Source File	#Feature	PTM	Recoded stop codon	code 15 unique
	ELPTLLGTK	L3_063_250G2_scaffold_974_curated_45.code15, L3_063_250G2_scaffold_974_curated_63.code11	30.55	970.57	9	1.3	486.293	117.97	1110000		F1:45100	04232021_Banfield_Phage_063B_300kDa_FT_10uL_1D_PR180_QE1_s10.raw	1		no	no
	QQVSDTTNDSKDDTQNVMNQNVNR	L3_063_250G2_scaffold_974_curated_45.code15	54.99	2750.22	24	0.1	917.746	83.68		312000	F2:27649	04232021_Banfield_Phage_063B_300kDa_FilterTop_10uL_1D_PR180_QE1_s02.raw	1		yes	yes
Accession	-10lgP	Coverage (%)	#Peptide analytes	#Spectra Rep1 (Flow through)	#Spectra Rep2 (Filter top)	PTM	Avg. Mass	Annotation
L3_063_250G2_scaffold_974_curated_47.code15	118.78	10	2	1	1		35748	Tail tube protein: Many BLAST hits to tail tubular protein
	Peptide	Accession(s)	-10lgP	Mass	Length	ppm	m/z	RT	Area Flow through	Area Filter top	Scan	Source File	#Feature	PTM	Recoded stop codon	code 15 unique
	PGYLISNVPEGYAK	L3_063_250G2_scaffold_974_curated_47.code15	56.9	1506.77	14	0.3	754.393	160.4			F2:68500	04232021_Banfield_Phage_063B_300kDa_FilterTop_10uL_1D_PR180_QE1_s02.raw	0		no	yes
	QAYAESLMPNQDELTNIK	L3_063_250G2_scaffold_974_curated_47.code15	90.33	2063.98	18	-1.8	1033	185.79			F1:81518	04232021_Banfield_Phage_063B_300kDa_FT_10uL_1D_PR180_QE1_s10.raw	0		no	yes
Accession	-10lgP	Coverage (%)	#Peptide analytes	#Spectra Rep1 (Flow through)	#Spectra Rep2 (Filter top)	PTM	Avg. Mass	Annotation
L3_063_250G2_scaffold_974_curated_48.code15	38.63	1	1	1	1		158903	Stabilization protein: Many BLAST hits to phage stabilization protein
	Peptide	Accession(s)	-10lgP	Mass	Length	ppm	m/z	RT	Area Flow through	Area Filter top	Scan	Source File	#Feature	PTM	Recoded stop codon	code 15 unique
	EGVAPEFVQGFYNSSK	L3_063_250G2_scaffold_974_curated_48.code15	38.63	1757.83	16	-3.6	879.917	200.48			F2:90686	04232021_Banfield_Phage_063B_300kDa_FilterTop_10uL_1D_PR180_QE1_s02.raw	0		no	yes
Accession	-10lgP	Coverage (%)	#Peptide analytes	#Spectra Rep1 (Flow through)	#Spectra Rep2 (Filter top)	PTM	Avg. Mass	Annotation
L3_063_250G2_scaffold_974_curated_51.code15	35.32	1	2	0	2		513346	Packaged RNA polymerase: Hhpred hit to crAssphage packaged RNA polymerase (p = 100%) See Drobysheva et al Nature 2020 for proteomic and structural characterization of this packaged RNA polymerase
L3_063_250G2_scaffold_974_curated_95.code11	35.32	20	2	0	2		15216
	Peptide	Accession(s)	-10lgP	Mass	Length	ppm	m/z	RT	Area Flow through	Area Filter top	Scan	Source File	#Feature	PTM	Recoded stop codon	code 15 unique
	EIYLAHPNNNVSNQAER	L3_063_250G2_scaffold_974_curated_51.code15, L3_063_250G2_scaffold_974_curated_95.code11	24.45	1967.94	17	0.2	656.989	87.72		85600	F2:30060	04232021_Banfield_Phage_063B_300kDa_FilterTop_10uL_1D_PR180_QE1_s02.raw	1		no	no
	LLDNVVLNK	L3_063_250G2_scaffold_974_curated_51.code15, L3_063_250G2_scaffold_974_curated_95.code11	21.74	1026.61	9	2.1	514.312	120.67		31800	F2:47257	04232021_Banfield_Phage_063B_300kDa_FilterTop_10uL_1D_PR180_QE1_s02.raw	1		no	no
Accession	-10lgP	Coverage (%)	#Peptide analytes	#Spectra Rep1 (Flow through)	#Spectra Rep2 (Filter top)	PTM	Avg. Mass	Annotation
L3_063_250G2_scaffold_974_curated_84.code15	64.28	8	1	1	0		16935	Unidentified unknown protein: Could not get a high confidence identification of protein (BLAST, HHPred, Phyre).
L3_063_250G2_scaffold_974_curated_149.code11	64.28	8	1	1	0		16935
	Peptide	Accession(s)	-10lgP	Mass	Length	ppm	m/z	RT	Area Flow through	Area Filter top	Scan	Source File	#Feature	PTM	Recoded stop codon	code 15 unique
	AQAEFEATGDYK	L3_063_250G2_scaffold_974_curated_84.code15, L3_063_250G2_scaffold_974_curated_149.code11	64.28	1328.59	12	1.4	665.302	81.38	587000		F1:25617	04232021_Banfield_Phage_063B_300kDa_FT_10uL_1D_PR180_QE1_s10.raw	1		no	no
